# A mechanistic framework for the recognition of chemically diverse brassinosteroids by BRI1-family receptor kinases

**DOI:** 10.1101/2025.08.08.669299

**Authors:** Alberto Caregnato, Houming Chen, Miroslav Kvasnica, Ulrich Hohmann, Jana Oklestkova, Karoll Ferrer, Larissa Broger, Ludwig A. Hothorn, Miroslav Strnad, Michael Hothorn

**Affiliations:** Structural Plant Biology Laboratory, Department of Plant Science, University of Geneva, 1211 Geneva, Switzerland; Laboratory of Growth Regulators, Faculty of Science, Palacky University & Institute of Experimental Botany, The Czech Academy of Sciences, CZ-77900, Olomouc, Czech Republic; Institute of Molecular Biotechnology of the Austrian Academy of Sciences (IMBA) & Research Institute of Molecular Pathology (IMP), Vienna BioCenter (VBC), 1030, Vienna, Austria; Retired from Leibniz University Hannover, Germany, present address: Im Grund 12, 31867 Lauenau, Germany

## Abstract

Brassinosteroids (BRs) are chemically diverse plant steroid hormones produced via a branched biosynthetic pathway. The potent BR brassinolide is sensed by the membrane receptor kinase BRIl and a SERK co-receptor, but the physiological functions of other abundant BRs remain to be characterized. Here, we present quantitative binding kinetics for four *Arabidopsis thaliana* BR receptors and fifteen BRs, which define the key chemical features required for high affinity receptor binding, ligand positioning, and co-receptor recognition. BRIl, BRLl, and BRL3 share overlapping ligand preferences, whereas BRL2 preferentially binds C_28_ BRs with moderate affinity. Structural analyses of BR-bound BRIl and BRL3 ectodomains, combined with extensive in vitro and in vivo mutagenesis studies reveal a high structural plasticity of the hormone binding pocket. Functional assays using structure-based BR agonists and antagonists uncover that BR receptor - co-receptor signaling complexes can recognize chemically diverse BRs, introducing an additional, intriguing layer of BR signaling regulation.
