## Supplementary Tables, Figures and Extended data for "A mechanistic framework for the recognition of chemically diverse brassinosteroids by BRI1-family receptor kinases": extdat_table_1.xlsx

### Sheet: Extended Data Table 1
Receptor	Analyte	Immobilized receptor density	Analyte concentrations (nM)
BRI1	norbrassinolide	14.000 pg/mm^2	1000, 333, 111, 37, 12, 4
BRI1	22-deoxycastasterone	14.000 pg/mm^2	1000, 333, 111, 37, 12, 4
BRI1	secasterone	12.400 pg/mm^2	500, 166, 55, 18, 6, 2
BRI1	2-deoxybrassinolide	12.400 pg/mm^2	500, 166, 55, 18, 6, 2
BRI1	typhasterol	17.700 pg/mm^2	1000, 333, 111, 37, 12, 4
BRI1	castasterone	17.700 pg/mm^2	500, 166, 55, 18, 6, 2
BRI1	cathasterone	17.700 pg/mm^2	3000, 1000, 333, 111, 37, 12
BRI1	brassinolide	17.700 pg/mm^2	500, 166, 55, 18, 6, 2
BRI1	28-homocastasterone	17.700 pg/mm^2	1000, 333, 111, 37, 12, 4
BRI1	28-homobrassinolide	17.700 pg/mm^2	1000, 333, 111, 37, 12, 4
BRI1	24-epibrassinolide	17.700 pg/mm^2	3000, 1000, 333, 111, 37, 12
BRI1	24-epicastasterone	17.700 pg/mm^2	3000, 1000, 333, 111, 37, 12
BRI1	6-deoxocastasterone	17.700 pg/mm^2	3000, 1000, 333, 111, 37, 12
BRI1	3-deoxycastasterone	17.700 pg/mm^2	1000, 333, 111, 37, 12, 4
BRI1	23-deoxycastasterone	17.700 pg/mm^2	3000, 1000, 333, 111, 37, 12
BRL1	secasterone	15.600 pg/mm^2	500, 166, 55, 18, 6, 2
BRL1	2-deoxybrassinolide	15.600 pg/mm^2	500, 166, 55, 18, 6, 2
BRL1	typhasterol	15.600 pg/mm^2	500, 166, 55, 18, 6, 2
BRL1	castasterone	15.600 pg/mm^2	500, 166, 55, 18, 6, 2
BRL1	cathasterone	15.600 pg/mm^2	5000, 1666, 555, 185, 61, 20
BRL1	brassinolide	15.600 pg/mm^2	500, 166, 55, 18, 6, 2
BRL1	28-homocastasterone	15.600 pg/mm^2	2000, 666, 222, 74, 24, 8
BRL1	28-homobrassinolide	15.600 pg/mm^2	2000, 666, 222, 74, 24, 8
BRL1	24-epibrassinolide	15.600 pg/mm^2	2000, 666, 222, 74, 24, 8
BRL1	24-epicastasterone	15.600 pg/mm^2	2000, 666, 222, 74, 24, 8
BRL1	6-deoxocastasterone	15.600 pg/mm^2	1000, 333, 111, 37, 12, 4
BRL1	3-deoxycastasterone	15.600 pg/mm^2	1000, 333, 111, 37, 12, 4
BRL1	23-deoxycastasterone	15.600 pg/mm^2	5000, 1666, 555, 185, 61, 20
BRL3	norbrassinolide	20.000 pg/mm^2	1000, 333, 111, 37, 12, 4
BRL3	22-deoxycastasterone	20.000 pg/mm^2	1000, 333, 111, 37, 12, 4
BRL3	secasterone	16.200 pg/mm^2	500, 166, 55, 18, 6, 2
BRL3	2-deoxybrassinolide	16.200 pg/mm^2	500, 166, 55, 18, 6, 2
BRL3	typhasterol	16.200 pg/mm^2	500, 166, 55, 18, 6, 2
BRL3	castasterone	16.200 pg/mm^2	500, 166, 55, 18, 6, 2
BRL3	cathasterone	16.200 pg/mm^2	10000, 3333, 1111, 370, 123, 41
BRL3	brassinolide	16.200 pg/mm^2	500, 166, 55, 18, 6, 2
BRL3	28-homocastasterone	16.200 pg/mm^2	2000, 666, 222, 74, 24, 8
BRL3	28-homobrassinolide	16.200 pg/mm^2	2000, 666, 222, 74, 24, 8
BRL3	24-epibrassinolide	16.200 pg/mm^2	2000, 666, 222, 74, 24, 8
BRL3	24-epicastasterone	16.200 pg/mm^2	2000, 666, 222, 74, 24, 8
BRL3	6-deoxocastasterone	16.200 pg/mm^2	1000, 333, 111, 37, 12, 4
BRL3	3-deoxycastasterone	16.200 pg/mm^2	500, 166, 55, 18, 6, 2
BRL3	secasterone	16.200 pg/mm^2	10000, 3333, 1111, 370, 123, 41
