## Supplementary Tables, Figures and Extended data for "A mechanistic framework for the recognition of chemically diverse brassinosteroids by BRI1-family receptor kinases": extdat_table_2.xlsx

### Sheet: Col-0 | Extended Data Table 2
20241211 Root inhibition measurement
Col-0
No.	DMSO	BL	28norBL	28hBL	23dCS
1	2.571	0.639	0.837	1.179	1.73
2	2.818	0.825	0.72	1.313	1.776
3	2.637	0.693	0.846	1.227	1.626
4	2.965	0.665	0.771	1.245	1.793
5	2.711	0.861	0.609	1.175	1.436
6	2.777	0.626	0.708	1.373	1.863
7	2.708	0.653	0.788	1	1.648
8	2.468	0.548	0.805	1.142	1.579
9	2.782	0.98	0.645	1.372	1.389
10	2.908	0.577	0.791	1.367	1.794
11	2.563	0.624	0.836	1.148	1.587
12	2.52	0.837	0.713	1.192	1.439
13	2.517	0.57	0.633	1.407	1.381
14	2.772	0.682	0.713	1.483	1.336
15	3.152	0.477	0.642	1.216	1.379
16	2.919	0.572	0.939	1.435	1.23
17	3.021	0.639	0.722	1.303	1.237
18	2.795	0.592	0.587	1.34	1.435
19	2.838	0.676	0.725	0.747	1.431
20	2.627	0.469	0.706	1.033	1.33
21	2.827	0.651	0.561	0.955	1.421
22	2.394	0.603	0.922	1.424	1.124
23	2.832	0.462	0.723	0.867	1.398
24	2.775	0.618	0.849	0.923	1.258
25	2.557	0.587	0.828	0.992	1.279
26	2.857	0.801	0.629	0.851	1.318
27	2.599	0.679	0.729	0.981	1.433
28	2.581	0.648	0.602	1.043	1.34
29	2.612	0.771	0.557	1.355	1.328
30	2.543	0.494	0.542	1.346	1.189
31	2.594	0.834	0.606	1.179	1.031
32		0.6	0.727	1.199	0.872
33			0.645	0.836	1.051
34			1.329	0.922	1.137
35			1.274	0.948	1.644

### Sheet: bsk3-1 | Extended Data Table 2 
bsk3-1
No.	DMSO	BL	28norBL	28hBL	23dCS
1	2.623	1.793	1.74	1.832	2.136
2	2.595	1.797	1.907	2.033	2.234
3	2.584	1.984	1.966	1.842	1.96
4	2.584	1.793	1.931	2.094	2.047
5	2.863	1.841	2.066	1.921	1.877
6	2.72	2.096	1.9	1.99	2.157
7	2.565	1.917	1.816	2.066	2.301
8	2.865	2.17	1.819	1.756	2.134
9	2.368	2.431	1.787	1.933	2.129
10	2.205	1.835	1.766	2.106	2.078
11	2.371	1.899	1.615	1.671	1.832
12	2.921	1.766	1.7	1.711	2.072
13	2.294	1.876	1.533	1.749	2.424
14	2.477	1.778	1.735	2.046	2.373
15	2.186	1.625	1.519	1.923	2.408
16	2.461	2.258	1.496	2.096	2.569
17	2.165	1.223	1.866	1.884	1.781
18	2.31	2.254	1.872	1.669	1.659
19	2.482	2.327	1.845	1.719	1.88
20	1.895	1.932	1.704	1.821	2.011
21	2.227	1.961	1.694	1.821	2.074
22	2.083	2.257	1.534	2.245	1.786
23	2.067	1.829	1.648	2.347	1.987
24	2.077	2.356	2.064	1.69	1.844
25	2.033	2.644	1.685	2.018	1.739
26	1.996	1.548	1.581	1.988	1.73
27	1.896	1.543	1.675	1.932	1.696
28	2	1.778	1.518	2.105	2.001
29	1.903	1.989	1.602	1.74	2.307
30	1.992	1.795	1.815	1.46	2.525
31	1.882		1.78	1.625	2.575
32	1.996		2.061	1.553	2.076
33			1.923
34
35
