## Supplementary Tables, Figures and Extended data for "A mechanistic framework for the recognition of chemically diverse brassinosteroids by BRI1-family receptor kinases": extdat_table_3.xlsx

### Sheet: Extended Data Table 3 | RNA-seq
Biosynthesis
Name	AGI	Col-0_1	Col-0_2	Col-0_3	BRI1-mCitrine_1	BRI1-mCitrine_2	BRI1-mCitrine_3	BRI1-Sud1-mCitrine_1	BRI1-Sud1-mCitrine_2	BRI1-Sud1-mCitrine_3	oBIR3-iBRI1_1	oBIR3-iBRI1_2	oBIR3-iBRI1_3	bri1_1	bri1_2	bri1_3
DET2	AT2G38050	654.062	610.303	743.689	680.448	710.428	788.632	652.961	704.976	767.806	586.725	539.075	563.879	517.273	553.055	636.733	3-oxo-5-alpha-steroid 4-dehydrogenase family protein(DET2)
DWF4	AT3G50660	528.367	589.361	508.505	885.325	867.765	822.033	678.762	629.505	663.105	405.023	206.029	320.637	2329.23	2025.81	2776.66	Cytochrome P450 superfamily protein(DWF4)
CPD	AT5G05690	4954.41	4569.29	5453.72	6411.71	6379.38	6641.21	4821.79	4316.48	4550.99	1065.85	690.096	1023.64	9091.8	7005.36	10297.2	Cytochrome P450 superfamily protein(CPD)
ROT3	AT4G36380	704.118	708.031	898.36	670.894	725.873	670.801	565.635	532.592	567.711	374.57	309.043	398.954	1362.72	1190.56	1953.61	Cytochrome P450 superfamily protein(ROT3)
BR6OX1	AT5G38970	77.8646	89.7504	95.3448	110.4	80.1163	73.2964	60.5329	54.031	44.207	39.5887	29.004	34.0907	225.119	200.83	217.973	brassinosteroid-6-oxidase 1(BR6OX1)
BR6OX2	AT3G30180	428.255	436.785	434.348	364.109	303.09	263.496	153.813	141.51	151.234	130.947	67.0093	108.722	2606.37	1799.23	2401.32	brassinosteroid-6-oxidase 2(BR6OX2)
Catabolism
Name	AGI	Col-0_1	Col-0_2	Col-0_3	BRI1-mCitrine_1	BRI1-mCitrine_2	BRI1-mCitrine_3	BRI1-Sud1-mCitrine_1	BRI1-Sud1-mCitrine_2	BRI1-Sud1-mCitrine_3	oBIR3-iBRI1_1	oBIR3-iBRI1_2	oBIR3-iBRI1_3	bri1_1	bri1_2	bri1_3
BAS1	AT2G26710	388.21	317.118	437.527	585.971	613.903	581.732	689.678	728.133	691.025	1693.18	1619.23	1851.04	128.068	139.036	179.081	Cytochrome P450 superfamily protein(BAS1)
CYP72C1	AT1G17060	90.1004	117.673	109.117	249.462	222.974	269.991	289.764	257.291	252.445	334.982	308.043	311.424	87.0459	85.4815	97.6806	cytochrome p450 72c1(CYP72C1)
UGT73C5	AT2G36800	868.746	880.551	1317.88	147.554	222.009	202.261	142.897	199.829	152.398	511.608	524.073	534.395	924.488	623.088	659.344	don-glucosyltransferase 1(DOGT1)
BEN1	AT2G45400	692.995	613.294	825.262	678.325	614.868	656.884	754.18	735.851	735.232	1101.38	1046.15	1241.09	323.17	407.839	287.615	NAD(P)-binding Rossmann-fold superfamily protein(BEN1)
BIA2	AT4G15400	131.257	146.592	94.2854	119.954	90.7341	134.531	94.2725	90.0517	136.111	102.525	119.017	115.171	53.028	64.8835	73.2605	HXXXD-type acyl-transferase family protein(BIA1)
ST1	AT2G03760	710.792	857.615	880.35	698.494	870.661	865.64	565.635	611.494	629.368	630.375	621.086	613.633	811.428	831.127	1104.33	sulfotransferase 12(SOT12)
Transportation
Name	AGI	Col-0_1	Col-0_2	Col-0_3	BRI1-mCitrine_1	BRI1-mCitrine_2	BRI1-mCitrine_3	BRI1-Sud1-mCitrine_1	BRI1-Sud1-mCitrine_2	BRI1-Sud1-mCitrine_3	oBIR3-iBRI1_1	oBIR3-iBRI1_2	oBIR3-iBRI1_3	bri1_1	bri1_2	bri1_3
ABCB1	AT2G36910	3972.2	3905.14	4122.07	2474.45	2362.95	2407.65	2149.41	2018.02	2265.03	2092.11	2142.3	2021.49	3845.03	3443.98	4091.73	ATP binding cassette subfamily B1(ABCB1)
ABCB19	AT3G28860	5125.71	4845.52	5291.63	7461.57	7072.43	7184.9	7910.95	7549.77	7849.07	4937.43	4654.65	4616.07	6543.45	6920.91	7964.59	ATP binding cassette subfamily B19(ABCB19)
Signaling
Name	AGI	Col-0_1	Col-0_2	Col-0_3	BRI1-mCitrine_1	BRI1-mCitrine_2	BRI1-mCitrine_3	BRI1-Sud1-mCitrine_1	BRI1-Sud1-mCitrine_2	BRI1-Sud1-mCitrine_3	oBIR3-iBRI1_1	oBIR3-iBRI1_2	oBIR3-iBRI1_3	bri1_1	bri1_2	bri1_3
BRL1	AT1G55610	234.706	172.52	180.096	202.754	142.858	199.478	174.652	180.961	196.605	133.993	125.017	160.319	178.094	149.335	195.361	BRI1 like(BRL1)
BRL2	AT2G01950	903.229	798.778	697.076	1025.45	897.688	869.351	906.009	718.699	829.463	522.774	514.071	551.902	893.471	1011.36	973.188	BRI1-like 2(BRL2)
BRL3	AT3G13380	368.188	530.524	365.488	391.709	354.249	476.89	338.389	333.62	409.496	249.714	319.044	275.49	323.17	345.016	405.194	BRI1-like 3(BRL3)
