## Supplementary Tables, Figures and Extended data for "A mechanistic framework for the recognition of chemically diverse brassinosteroids by BRI1-family receptor kinases": extdat_table_4.xlsx

### Sheet: Extended Data Table 4
Analyte	Immobilized receptor	Analyte concentrations (nM)
brassinolide	17.800 pg/mm^2	8,25,75,222,666,2000
2-deoxybrassinolide	17.800 pg/mm^2	8,25,75,222,666,2000
castasterone	17.800 pg/mm^2	8,25,75,222,666,2000
typhasterol	17.800 pg/mm^2	8,25,75,222,666,2000
28-norbrassinolide	17.800 pg/mm^2	8,25,75,222,666,2000
28-homobrassinolide	17.800 pg/mm^2	8,25,75,222,666,2000
28-homocastasterone	17.800 pg/mm^2	8,25,75,222,666,2000
cathasterone	17.800 pg/mm^2	8,25,75,222,666,2000
24-epicastasterone	17.800 pg/mm^2	8,25,75,222,666,2000
24-epibrassinolide	17.800 pg/mm^2	8,25,75,222,666,2000
DHEA	11.000 pg/mm^2	12,37,111,333,1000,3000
triolone	11.000 pg/mm^2	12,37,111,333,1000,3000
betulin	17.800 pg/mm^2	250,500,1000
lupeol	17.800 pg/mm^2	250,500,1000
