## Supplementary Tables, Figures and Extended data for "A mechanistic framework for the recognition of chemically diverse brassinosteroids by BRI1-family receptor kinases": extdat_table_5.xlsx

### Sheet: Extended Data Table 5
BRI1 mutant	Immobilized receptor	Analyte concentrations (nM)
W564H	21.400 pg/mm^2	156,310,625,1250,2500,5000
Y597M	16.500 pg/mm^2	2,6,18,55,166,500
Y597F	21.800 pg/mm^2	1.5,3,6,12,25,50,100
Y599A	22.500 pg/mm^2	4,12,36,111,333,1000
K601L	25.100 pg/mm^2	1,4,11,33,100
L615Y	22.200 pg/mm^2	2,6,18,55,166,500
L615F	23.500 pg/mm^2	2,6,18,55,166,500
Y642A	22.200 pg/mm^2	4,12,36,111,333,1000
G643E	18.300 pg/mm^2	1.5,3,6,12,25,50,100
G644D	21.300 pg/mm^2	7,20,60,180,550,1600,5000
T646I	19.600 pg/mm^2	4,12,36,111,333,1000
M657A	19.400 pg/mm^2	2,6,18,55,166,500
M657E	26.700 pg/mm^2	2,6,18,55,166,500
F681A	20.100 pg/mm^2	6,10,14,22,33,50
