## Supplementary Tables, Figures and Extended data for "A mechanistic framework for the recognition of chemically diverse brassinosteroids by BRI1-family receptor kinases": extdat_table_6.xlsx

### Sheet: Extended Data Table 6
No.	Col-0	bri1	WT	G643E	G644D	W564H	Y597M	Y597F	K601L	T646I	L615F	L615Y	Y599A	Y642A	M657A	F681A
1	2.57	1.37	2.709	2.656	2.388	1.709	2.674	3.31	2.243	3.683	2.743	2.438	2.111	1.808	3.283	3.111
2	3.33	1.419	2.833	2.78	2.318	1.586	3.234	2.782	2.096	3.526	2.785	2.604	2.195	1.649	2.983	3.517
3	2.528	1.435	3.243	3.827	2.066	1.6	3.237	2.766	2.131	3.839	2.526	2.692	2.025	1.647	3.035	2.998
4	2.998	1.682	2.848	3.342	2.253	1.666	3.462	3.062	2.563	3.992	2.487	2.619	1.78	1.586	2.864	3.223
5	2.727	1.44	2.681	2.815	2.157	1.848	3.271	3.043	2.465	3.55	2.732	2.297	2.217	1.585	2.974	3.22
6	2.968	1.665	3.043	2.886	2.07	1.491	3.039	2.792	2.324	3.807	2.396	2.777	2.04	1.543	3.256	3.014
7	3.158	1.634	2.953	2.978	2.026	1.28	3.615	3.27	2.209	3.36	2.865	2.96	2.17	1.835	2.996	2.916
8	3.255	1.435	2.474	2.756	1.97	1.432	3.068	3.077	2.687	3.568	2.961	2.89	2.145	1.443	3.08	2.933
9	3.168	1.355	2.925	2.948	1.837	1.587	3.198	3.201	2.906	2.959	3.205	2.576	1.951	1.663	3.246	3.215
10	3.01	1.628	2.767	3.194	2.403	1.675	3.772	2.872	2.602	3.234	3.014	2.944	2.013	1.483	2.968	3.211
11	2.542	1.287	2.982	3.86	2.369	1.571	3.391	2.877	2.659	3.62	2.831	2.532	2.146	1.734	3.044	2.949
12	2.986	1.659	2.698	2.911	2.251	1.595	3.037	2.846	2.8	3.205	2.763	2.695	2.061	1.761	2.734	2.757
13	2.763	1.592	2.816	3.341	2.092	1.627	2.825	2.949	2.674	2.978	2.858	2.738	2.036	1.69	2.65	2.872
14	3.045	2.171	2.579	4.021	2.339	1.658	2.524	3.09	2.413	3.534	2.29	3.418	2.065	1.686	2.758	3.014
15	2.326	1.607	2.949	3.351	2.128	1.619	2.757	2.606	2.404	3.36	2.378	2.968	2.659	1.737	2.894	2.907
16	2.401	1.598	2.914	2.986	2.129	1.53	2.162	2.577	2.655	3.094	2.524	2.721	2.016	1.801	2.457	2.897
17	2.408	1.708	2.647	2.963	2.464	1.608	3.016	2.49	2.431	2.69	2.94	2.937	2.2	1.921	3.014	2.452
18	2.097	2.116	2.703	2.722	2.041	1.353	2.645	2.308	2.609	2.932	3.138	2.534	2.643	1.989	2.399	3.057
19	2.461	1.451	2.567	2.861	2.24	1.958	2.775	3.024	2.56	2.958	3.147	2.612	1.568	1.42	2.704	3.183
20	3.248	1.321	2.862	2.637	2.603	1.779	2.935	3.224	2.333	3.409	3.389	2.788	1.556	1.363	2.552	3.072
21	2.565	1.36	2.838	2.707	2.12	1.575	2.375	2.907	2.523	2.962	2.894	2.738	1.666	1.667	2.32	2.701
22	2.397	1.132	3.179	2.9	2.27	1.558	2.417	2.811	2.735	2.982	2.608	2.449	1.851	2.001	2.877	2.568
23	2.831	1.569	3.259	2.665	2.299	1.89	2.653	2.605	2.495	3.246	2.397	2.811	1.539	2.083	2.841	2.252
24	2.678	1.222	2.717	2.836	2.577	1.408	2.75	2.757	2.235	3.195	2.739	2.349	1.865	1.926	2.78	2.571
25	2.983	1.508	3.28	2.744	2.448	1.801	2.649	2.962	2.362	3.489	2.876	2.161	2.267	1.453	2.184	2.615
26	2.817	1.791	2.997	2.541	2.189	1.733	2.687	2.795	2.343	3.377	2.711	2.494	2.367	1.627	2.85	2.722
27	2.585	1.514	2.729	2.691	2.152	1.686	3.003	3.033	2.416	3.068	2.849	3.026	1.91	1.789	2.912	2.604
28	2.59	1.64	2.894	3.026	2.319	1.299	2.502	2.702	2.362	3.376	3.242	2.968	2.068	1.515	2.648	2.802
29	3.03	1.577	2.995	2.744	2.093	1.789	2.823	3.374	2.634	3.387	2.896	2.844	2.519	1.582	2.725	2.649
30	2.683	1.808	2.904	3.241	2.235	1.595	2.615	3.027	2.832	3.274	3.287	2.494	2.134	1.851	2.606	2.558
31	2.676	1.349	2.951	2.959	2.187	1.556	2.896	3.104	2.795	3.019	3.644	1.747	2.261	1.647	2.871	2.786
32		1.307		2.941	2.046	1.824	2.352	3.035	2.926	3.807	2.79	1.801	2.382	1.861	2.692
33		1.302			2.253	1.592	2.197		3.005	3.283	2.729	2.03	2.184	1.784	2.543
34		1.619			2.358	1.34			2.92			2.182	2.467	1.921
35		1.382				1.299							2.36	2.018
36		1.764				2.464							2.348	2.317
