## Supplementary Tables, Figures and Extended data for "A mechanistic framework for the recognition of chemically diverse brassinosteroids by BRI1-family receptor kinases": extdat_table_7.xlsx

### Sheet: Extended Data Table 7
Fig.6b
Receptor	Immobilization	Brassinolide concentration (nM)	SERK1 concentrations (nM)
BRI1	1900 pg/mm^2	100	25,75,222,666,2000
BRL1	900 pg/mm^2	100	25,75,222,666,2000
BRL2	3400 pg/mm^2	2000	20,60,180,550,1600
BRL3	1200 pg/mm^2	100	25,75,222,666,2000
Fig.6c,d
Brassinosteroid	Immobilized biotinylated-BRI1	Brassinosteroid concentration (nM)	SERK1 concentrations (nM)
6-deoxocastasterone	530 pg/mm^2	1000	3000, 1000, 333, 111, 37, 12
3-deoxycastasterone	530 pg/mm^2	1000	1000, 333, 111, 37, 12, 4
typhasterol	470 pg/mm^2	1000	2000, 666, 222, 74, 24, 8
castasterone	470 pg/mm^2	1000	1000, 333, 111, 37, 12, 4
secasterone	470 pg/mm^2	1000	2000, 666, 222, 74, 24, 8
2-deoxybrassinolide	470 pg/mm^2	1000	2000, 666, 222, 74, 24, 8
brassinolide	500 pg/mm^2	1000	1000, 333, 111, 37, 12, 4
Fig.6f
Receptor	Immobilization	Brassinolide concentration (nM)	SERK1 concentrations (nM)
BRI1WT	700 pg/mm^2	1000	500, 166, 55, 18, 6
BRI1Y597F	2300 pg/mm^2	1000	83, 27, 9, 3, 1
BRI1Y599A	11300 pg/mm^2	1000	500, 166, 55, 18, 6
BRI1K601L	4800 pg/mm^2	1000	250, 83, 27, 9, 3, 1
BRI1Y642A	11700 pg/mm^2	1000	500, 166, 55, 18, 6
