## Supplementary Tables, Figures and Extended data for "A mechanistic framework for the recognition of chemically diverse brassinosteroids by BRI1-family receptor kinases": extdat_table_8.xlsx

### Sheet: secasterone
	Treatments
No.	DMSO	BL 100nM	secasterone 100nM	secasterone 500nM	secasterone 1000nM	BL 100nM + secasterone 100nM	BL 100nM + secasterone 500nM	BL 100nM + secasterone 1000nM
1	2.05957	0.818229	2.03601	1.60246	1.88527	0.820217	0.691274	1.06306
2	1.96387	0.983006	1.62936	1.79961	1.77926	0.66921	0.637618	0.87349
3	1.98966	1.08045	1.78873	1.56177	1.80857	0.526306	0.889299	0.956242
4	1.86662	0.88772	1.46254	1.84629	1.90017	0.853287	0.74642	1.11828
5	2.0786	0.976586	1.76446	1.57457	1.79199	0.646344	0.531605	0.938369
6	2.32856	0.90293	1.44301	1.86685	1.61239	0.810115	0.77442	1.02906
7	2.2278	0.740803	1.72525	1.6746	1.66493	0.70149	0.708662	0.963146
8	1.81645	0.548102	1.56414	2.07526	1.50289	0.55772	0.973338	0.884395
9	1.86274	0.678471	1.50668	1.77769	1.8968	0.564076	0.984013	1.1861
10	1.88104	0.76028	1.3767	1.71178	1.55292	0.402701	0.583197	1.05577
11	2.26087	0.736662	1.54239	1.73924	1.42383	0.595605	1.14135	0.915809
12	1.99682	0.647045	1.37162	1.69904	1.41627	0.821898	1.01353	1.10257
13	2.35659	0.792573	1.26776	1.66762	1.75362	0.797223	0.979809	1.02446
14	2.12195	0.965962	1.70997	1.82391	1.56706	0.854166	0.504293	1.05288
15	2.12321	0.699414	1.45969	1.79479	1.53204	0.771898	0.603236	0.836854
16	2.10852	0.684446	1.51852	1.67631	1.37149	0.42535	0.582306	1.33282
17	2.11345	0.765478	1.49911	1.45084	1.39052	0.646892	0.868357	1.06967
18	1.83175	0.522599	1.77868	1.69778	1.96298	0.531605	0.876191	1.03158
19	1.91022	0.709465	1.36127	1.5834	1.54618	0.578293	0.974344	0.92358
20	2.22248	0.735401	1.488	1.31404	1.45164	0.438395	0.764064	0.95879
21	2.00515	0.749019	1.55392	1.66113	1.54515	0.376	0.892713	0.86628
22	2.23955	0.646268	1.79666	1.35662	1.58566	0.568382	0.799363	0.866229
23	2.01883	0.577732	1.54735	1.71696	1.51332	0.83307	0.929134	1.13504
24	2.21999	0.686701	1.62797	1.57703	2.03903	0.464904	0.81321	0.845809
25	2.23437	0.63614	1.42447	1.65395	1.58236	0.770013	0.712968	0.978968
26	2.15668	0.87507	1.76763	1.82764	1.46178	0.687516	0.594013	0.914777
27	1.92298	0.941962	1.28214	1.6007	1.58178	0.529325	0.991287
28	2.05578	0.837083	1.69172	1.34545	1.45727	0.623299	0.641987
29	1.91311	0.714599	1.37321	1.55488	1.41879	0.716828	1.06768
30	1.95999	0.782484	1.58949	1.88382	1.31671	0.640637	1.15364
31	1.96298	1.13475	1.43352		1.65031	0.721732
32	2.06191	1.02754	1.7447		1.3271	0.69335
33		1.04368	1.70283			0.580127
34		0.863045	1.2914
			1.52085
Aver.	2.0585	0.798579	1.56119	1.67054	1.60282	0.642969	0.814111	0.997078

### Sheet: 2-deoxybrassinolide
	Treatments
No.	DMSO	BL 100nM	2-deoxybrassinolide 100nM	2-deoxybrassinolide 500nM	2-deoxybrassinolide 1000nM	BL 100nM + 2-deoxybrassinolide 100nM	BL 100nM + 2-deoxybrassinolide 500nM	BL 100nM + 2-deoxybrassinolide 1000nM
1	2.05957	0.818229	1.35899	1.59254	1.00246	0.510408	1.03648	1.32245
2	1.96387	0.983006	1.51396	1.54675	0.905452	0.620955	0.952764	1.24092
3	1.98966	1.08045	1.65143	1.24908	0.807274	0.604369	1.18869	1.33318
4	1.86662	0.88772	1.47927	1.50583	0.95507	0.492217	1.15785	1.47431
5	2.0786	0.976586	1.28638	1.3507	0.86107	0.729338	1.08744	1.00589
6	2.32856	0.90293	1.35678	1.59936	0.831771	0.493707	0.808	1.29143
7	2.2278	0.740803	1.42118	1.07804	0.914013	0.561057	0.747083	1.00578
8	1.81645	0.548102	1.76803	1.33968	0.653057	0.524089	0.918917	0.823159
9	1.86274	0.678471	1.26693	1.22493	0.878904	0.534624	1.16052	1.44048
10	1.88104	0.76028	1.58661	1.32084	0.916599	0.75935	0.989261	1.15366
11	2.26087	0.736662	1.62777	1.44606	0.907057	0.753261	0.647032	1.27771
12	1.99682	0.647045	1.63176	1.42131	0.994178	0.503427	1.13065	1.17813
13	2.35659	0.792573	1.39577	1.29014	1.17343	0.781707	0.938764	1.34585
14	2.12195	0.965962	1.5447	1.53962	1.1051	0.642561	1.05594	1.50371
15	2.12321	0.699414	1.4101	1.41327	0.734777	0.485732	1.12036	1.24874
16	2.10852	0.684446	1.41164	1.02957	0.996548	0.801834	0.700217	1.25976
17	2.11345	0.765478	1.4331	1.33338	1.07191	1.04399	0.752879	1.2801
18	1.83175	0.522599	1.39917	1.31307	1.06322	0.591032	1.07439	1.5555
19	1.91022	0.709465	1.34854	1.53459	0.905452	0.82893	0.84707	1.25431
20	2.22248	0.735401	1.35383	1.25057	0.777924	0.877096	0.931745	0.962981
21	2.00515	0.749019	1.38468	1.26595	0.732064	0.776178	1.20771	1.4399
22	2.23955	0.646268	1.53525	1.22814	0.942089	0.803401	1.42312	0.928548
23	2.01883	0.577732	1.62546	1.28355	0.835592	1.0113	1.02363	1.26141
24	2.21999	0.686701	1.4101	1.29252	0.857682	0.835185	0.976446	1.09227
25	2.23437	0.63614	1.54715	1.1678	1.13155	0.812497	1.27276	1.254
26	2.15668	0.87507	1.58409	1.27959	1.01803	0.714229	1.13869	1.09906
27	1.92298	0.941962	1.16729	1.52084	0.99107	0.660025	0.848637	1.18008
28	2.05578	0.837083	1.37859	1.40341	0.966764	0.634	0.890637	1.07804
29	1.91311	0.714599	1.60775	1.11638	0.920318	0.576471	0.952624	0.971669
30	1.95999	0.782484	1.5938	1.45725	1.13661	0.542854	1.03284	1.36783
31	1.96298	1.13475			1.03712	0.538739	0.867541
32	2.06191	1.02754			0.865083	0.500484
33		1.04368
34		0.863045
Aver.	2.0585	0.798579	1.46934	1.34649	0.934039	0.673283	0.996151	1.22103

### Sheet: 3-deoxycastasterone
	Treatments
No.	DMSO	BL 100nM	3-deoxycastasterone 100nM	3-deoxycastasterone 500nM	3-deoxycastasterone 1000nM	BL 100nM + 3-deoxycastasterone 100nM	BL 100nM + 3-deoxycastasterone 500nM	BL 100nM + 3-deoxycastasterone 1000nM
1	2.05957	0.818229	1.16023	0.87507	0.779325	0.636382	1.16378	0.934713
2	1.96387	0.983006	1.38699	0.807325	0.747223	1.05583	1.10397	0.928089
3	1.98966	1.08045	1.40654	0.822	0.910229	1.01115	0.884025	0.685108
4	1.86662	0.88772	1.34896	0.874013	1.05569	0.867694	1.20315	0.852904
5	2.0786	0.976586	1.45196	0.699822	0.864548	1.18215	0.929669	0.769618
6	2.32856	0.90293	1.49997	0.797771	0.822675	0.722369	1.33145	0.790662
7	2.2278	0.740803	1.38629	0.791287	1.03648	0.711847	0.985847	0.838115
8	1.81645	0.548102	1.11496	1.08294	0.709236	0.777924	1.26377	0.546102
9	1.86274	0.678471	1.46848	0.809121	0.810522	1.31443	1.13624	0.926624
10	1.88104	0.76028	1.14411	0.688204	0.598318	0.880204	1.14639	0.69335
11	2.26087	0.736662	1.26102	0.815363	0.887452	1.05577	1.0274	0.907834
12	1.99682	0.647045	1.07457	0.929223	1.09665	0.740446	0.946344	0.826943
13	2.35659	0.792573	1.18372	0.797236	0.606688	1.0512	1.42117	0.85907
14	2.12195	0.965962	1.3075	0.943592	0.583338	0.816917	1.0554	0.906573
15	2.12321	0.699414	1.21271	1.14553	0.748943	0.778522	1.21976	0.652204
16	2.10852	0.684446	1.11949	0.82507	0.841758	0.89628	1.27529	0.622675
17	2.11345	0.765478	1.03648	1.16543	0.779185	0.967885	1.15596	0.829325
18	1.83175	0.522599	1.16608	1.17954	0.835592	0.935834	1.24332	0.586841
19	1.91022	0.709465	1.21177	1.00848	0.637783	0.798497	1.38713	0.847924
20	2.22248	0.735401	1.37789	0.868357	0.870357	1.0554	1.02375	1.09595
21	2.00515	0.749019	1.15532	0.870395	0.809847	0.731682	0.979338	0.712879
22	2.23955	0.646268	1.44789	0.792293	0.769146	0.71549	1.16149	0.712968
23	2.01883	0.577732	1.27038	0.915669	0.977287	1.23361	0.982611	0.999936
24	2.21999	0.686701	1.19187	1.19354	0.726637	1.2112	1.14411	0.888841
25	2.23437	0.63614	1.09527	0.746153	0.812178	0.94772	0.763032	0.72521
26	2.15668	0.87507	1.26056	0.905452	0.952764	0.773019	1.13136	0.546548
27	1.92298	0.941962	0.935223	0.815834	0.727567	1.09711	1.23009	0.543401
28	2.05578	0.837083	1.22518	1.14512	0.763911	0.818662	1.07759	0.713108
29	1.91311	0.714599	1.44985	0.872089	0.719987	0.734484		0.880879
30	1.95999	0.782484	1.35811	1.03069	0.97293	0.960459		0.700675
31	1.96298	1.13475	1.17045	0.955032	0.847796	1.10582		0.866561
32	2.06191	1.02754		1.20938				0.90293
33		1.04368
34		0.863045
Aver.	2.0585	0.798579	1.25419	0.918032	0.816195	0.922129	1.12048	0.790455
