## Supplementary Tables, Figures and Extended data for "A mechanistic framework for the recognition of chemically diverse brassinosteroids by BRI1-family receptor kinases": tableS1.xlsx

### Sheet: Sheet1
	BRI1 – castasterone	BRI1 – typhasterol	BRI1 – 24-epibrassinolide	BRI1 – 28-homobrassinolide	BRL3 – brassinolide	BRL3 – castasterone	BRL3 – typhasterol	BRL3 – 6-deoxocastasterone	apo BRL2
PDB-ID	pdb_00009S87	pdb_00009S8S	pdb_00009S8V	pdb_00009S8Z	pdb_00009S80	pdb_00009S90	pdb_00009S96	pdb_00009S9A	pdb_00009S9C
Data collection
Space group	C2	C2	C2	C2	P1	P1	P1	P1	P41 21 2
Cell dimensions
a, b, c (Å)	176.4, 66.9, 120.4	174.2, 66.7, 119.7	173.5, 66.6, 119.8	174.1, 66.7, 121.6	60.5, 81.8, 122.2	62.3, 81.9, 122.5	61.3, 81.8, 122.4	62.2, 82.7, 122.2	118.6, 118.6, 155.6
α, β, γ (°)	90, 122.5, 90	90, 121.7, 90	90, 121.4, 90	90, 122, 90	107.2, 91.9, 112.4	107.0, 91.5, 112.5	107.0, 91.8, 122.8	107.0, 91.4, 112.5	90, 90, 90
Resolution (Å)	2.14 – 47.87	2.65 – 47.87	2.40 – 47.90	2.40 – 49.02	2.45 – 48.66	2.61 – 49.35	2.31 – 47.24	3.20 – 48.11	2.59 – 47.53
Rmeas#	0.077	0.084	0.069	0.074	0.122	0.185	0.071	0.197	0.11
CC(1/2)#	1	1	1	1	1	1	1	1	1
I/σ I#	11.7	12.9	13.7	14.3	9.9	6.4	11	5.5	20.3
Completeness (%)#	99.5	98.2	98.5	98.4	97.9	91.7	91.8	91.7	99.5
Redundancy#	7	7	6.9	7	3.5	3.9	3.9	3.9	25.2
Wilson B-factor#	69.6	92.1	88.1	77.3	59.8	78.7	70	107.5	87
Refinement
Resolution (Å)	2.14 – 47.87	2.65 – 47.87	2.40 – 47.90	2.40 – 49.02	2.45 – 48.66	2.61 – 49.35	2.31 – 47.24	3.20 – 48.11	2.59 – 47.53
No. reflections	130154	64742	87272	94931	73297	58926	83322	31239	34843
Rwork / Rfree$	0.21 / 0.24	0.25 / 0.28	0.25 / 0.27	0.22 / 0.25	0.22 / 0.26	0.22 / 0.26	0.21 / 0.24	0.22 / 0.28	0.27 / 0.29
No. atoms
protein	11205	11205	11247	11214	21683	21560	21450	21595	9904
BR	81	80	82	85	164	162	160	164
Res. B-factors$
protein	86.8	115.2	133.4	101.3	73.7	118.9	92.3	144.9	147.3
BR	103.6	108.4	148.1	96.3	60.6	95.4	79.4	131.9
R.m.s deviations$
bond lengths (Å)	0.003	0.003	0.008	0.003	0.004	0.004	0.003	0.006	0.004
bond angles (°)	0.7	0.6	2	0.7	0.7	0.8	0.7	1.25	0.7
Ramachandran plot$:
most favored regions (%)	93.8	90.3	98.73	92.85	91	91.7	93.2	90.8	90.7
outliers (%)			0.14	0.13	0.07	0.14		0.55
MolProbity score$	1.77	1.94	2.01	1.46	1.92	1.9	1.8	2.38	1.61
# as defined in XDS
$ as defined in phenix.refine / phenix.molprobity
