## Supplementary Tables, Figures and Extended data for "A mechanistic framework for the recognition of chemically diverse brassinosteroids by BRI1-family receptor kinases": tableS2.xlsx

### Sheet: Supplementary Table 2
Genotyping primers
Name	DNA sequences	Annotations
LBb1.3	ATTTTGCCGATTTCGGAAC	SALK line BP primer
BSK3(SALK_096500C)-LP	CTCACTCCGTAGCTGACCAAC	bsk3-1 genotyping
BSK3(SALK_096500C)-RP	ACGTTCATGTCGATTCCTTTG
brl2-1(SALK_016024)-LP	TGTATTTTAATCGTTTGGGCG	brl2-1 genotyping
brl2-1(SALK_016024)-RP	AAAATGCATTGAAAAAGCCAG
BRL2-CR-F1	CACAAATCACTACAAGTCATGATCAC	brl2-2 CRISPR/Cas9 allele genotyping
BRL2-CR-MD-F	CAGATGTACCGCAAAAGGCGACG
BRL2-CR-R1	GGAAGTTCTGGGCCAATGTCGGT
bri1_GABI_134E10-LP	GTACTTGATCTGTCTTTCAACGAG	bri1 line genotyping
bri1_GABI_134E10_(MR26)-RP	CCGTAAGCATAGTAAGAGCTGACA
GABI_LB_8409	ATATTGACCATCATACTCATTGC
