## Supplementary Tables, Figures and Extended data for "A mechanistic framework for the recognition of chemically diverse brassinosteroids by BRI1-family receptor kinases": tableS3.xlsx

### Sheet: Supplementary Table 3
Cloning primers
Name	DNA sequences	Annotations
pBRL2-41en-InF	atgccaactttgtatagaaaagttgtaCTATATAGAGCTTAAATGGCCAC	BRL2 3600 bp promoter cloning
pBRL2-41en-InR	gttcaacttttttgtacaaacttgcTGGAGGGAGGTTTTTTGAGTTTG
oBIR3-L1-InF	GTACAAAAAAGCAGGCTTAATGAAGAAGATCTTCATCACACTCT	oBIR3-iBRL2 chimera
oBIR3-iBRL2-InR	CTCGCACGAATAAAGAACCACCAGAATATAACTAAACCAACG
iBRL2-InF	GGTTCTTTATTCGTGCGAGGAGGAGAGATG
BRL2-12en-InR	GCCAACTTTGTACAAGAAAGCTGGGTTCAAGCTGTTACTGTGACTGTGACTAT
BRI1-G644D(bri1-6)-MuF	GAGTCTATGGAgatCACACTTCGC	BRI1 mutagenesis
BRI1-G644D(bri1-6)-MuR	GCGAAGTGTGatcTCCATAGACTC
BRI1-G643E(sud1)-MuF	CAGAGTCTATGaAGGTCACAC
BRI1-G643E(sud1)-MuR	GTGTGACCTtCATAGACTCTG
BRI1-W564H-MuF	GCTTAATCcacCTTGATCTC
BRI1-W564H-MuR	GAGATCAAGgtgGATTAAGC
BRI1-Y597M-MuF	GGTAAGAGGatgGTTTATATCA
BRI1-Y597M-MuR	TGATATAAACcatCCTCTTACC
BRI1-Y597F-MuF	GTAAGAGGTtCGTTTATATC
BRI1-Y597F-MuR	GATATAAACGaACCTCTTAC
BRI1-K601L-MuF	GTTTATATCctAAACGATGGG
BRI1-K601L-MuR	CCCATCGTTTagGATATAAAC
BRI1-L615Y-MuF	GCTGGTAATTatCTTGAGTTTC
BRI1-L615Y-MuR	GAAACTCAAGatAATTACCAGC
BRI1-L615F-MuF	GCTGGTAATTTcCTTGAGTTTC
BRI1-L615F-MuR	GAAACTCAAGgAAATTACCAGC
BRI1-T646I-MuF	GGAGGTCACAtTTCGCCGACG
BRI1-T646I-MuR	CGTCGGCGAAaTGTGACCTCC
BRI1-Y599A-MuF	AGGTACGTTgcTATCAAAAAC
BRI1-Y599A-MuR	GTTTTTGATAgcAACGTACCT
BRI1-Y642A-MuF	TAGCAGAGTCgcTGGAGGTCAC
BRI1-Y642A-MuR	TAGCAGAGTCgcTGGAGGTCAC
BRI1-M657A-MuF	TGGTTCGATGgctTTTCTGGAC
BRI1-M657A-MuR	GTCCAGAAAagcCATCGAACCA
BRI1-F681A-MuF	GCCTTATCTGgcTATTCTC
BRI1-F681A-MuR	GAGAATAgcCAGATAAGGC
BRL2-First5-crF	AAGAGACGATGCTAAAGCAGgttttagagctatgc	BRL2 CRISPR sgRNA cassettes production
BRL2-First5-crR	CTGCTTTAGCATCGTCTCTTcaatcactacttcga
BRL2-First3-crF	CCACACATACACATTCTCACgttttagagctatgc
BRL2-First3-crR	GTGAGAATGTGTATGTGTGGcaatcactacttcga
3300CRmCherry-Xmaj1-InF	CATGCATCAATCGTCACCTAGGaaagaacaatagtatttcttatataggccc	BRL2 cassettes cloning into CRISPR destination vector
3300CRmCherry-Bgl2-InR	GGTACGCGTCTCAGATCTaaaaaaaagcaccgactcgg
3300CRmCherry-Bgl2-InF	tcggtgcttttttttAGATCTctgcaaggatccaaagaacaatagtatttc
3300CRmCherry-Mlu1-InR	TGTGCCAGCTTAGGTACGCGTaaaaaaaagcaccgactcgg
