## Supplementary Tables, Figures and Extended data for "A mechanistic framework for the recognition of chemically diverse brassinosteroids by BRI1-family receptor kinases": tableS4.xlsx

### Sheet: Supplementary Table 4
Name	DNA sequence	Annotation
ACT2-qF1	AAGCTGGGGTTTTATGAATGG	qPCR reference ACT2 gene
ACT2-qR1	TTGTCACACACAAGTGCATCAT
CPD-qF1	TTACCGCAAAGCCATCCAA	qPCR primers for CPD expression
CPD-qR1	TCATCACCACCACCGTCAAC
DWF4-qF1	GTTGGCCATTTCTTGGTGAAA	qPCR primers for DWF4 expression
DWF4-qR1	TGGCGGTGTACGGTTTAAGAT
